# Unlocking the potential of *Gordonia rubripertincta* in syngas fermentation for carbon monoxide bioconversion into carotenoids

**DOI:** 10.64898/2026.05.04.722808

**Authors:** Gayathri Vemparala, Gangagni Rao Anupoju, Thenkrishnan Kumaraguru

## Abstract

Fermentation of C1 gases is an emerging technology where waste gases are bio converted into value-added products. This study navigates the gas fermentation potential of *Gordonia rubripertincta* to produce carotenoids. The crucial carbon monoxide dehydrogenase (CODH) enzyme, necessary for gas uptake by the microbe, was found to be present in *G. rubripertincta* through blastp on NCBI website. The organism was then used for gas fermentation experiments in a continuous stirred tank reactor (CSTR) in different modes of reactor operation resulting in the production of about 500 mg pigment/g WCW (wet cell weight). Two important reactor parameters, molybdenum content and pH, were optimized for enhanced carotenoid production. Overall, *G. rubripertincta* was observed to be an efficient candidate organism for C1 gas fermentation.

**KEY HIGHLIGHTS:**

- *Gordonia rubripertincta* synthesises aerobic carbon monoxide dehydrogenase enzyme.
- It is a potential gas fermenting microbe that gives carotenoids as product.
- The gas uptake efficiency of the microbe is more in fed-batch discontinued mode.
- In FB-D, the resultant carotenoids are 500±9 mg/g wet cell weight (WCW).
- Mo/pH of 20 mg/7.0 resulted in highest carotenoids, i.e., 134±41 mg/g WCW.

**GRAPHICAL ABSTRACT:** 
