## Supplementary material for "Unlocking the potential of *Gordonia rubripertincta* in syngas fermentation for carbon monoxide bioconversion into carotenoids": DoE

### Sheet: Sheet2
Mo	pH	xM	xp	Yield	Factor_M	Factor_p
10	6.5	-1	-1	44.4444	-1	-1
10	6.5	-1	-1	63.2109	-1	-1
10	7	-1	1	96.1539	-1	1
10	7	-1	1	114.248	-1	1												summary(anova)
20	6.5	1	-1	62.1118	1	-1														Df	Sum Sq	Mean Sq	F value	Pr (>F)
20	6.5	1	-1	78.1528	1	-1												Factor_M		1	2752	2752	16.145	0.01589*
20	7	1	1	173.41	1	1												Factor_p		1	10415	10415	61.103	0.00145**
20	7	1	1	152.755	1	1												Factor_M:Factor_p		1	864	864	5.071	0.08746.
																		Residuals		4	682	682
summary(anova)
Df Sum Sq Mean Sq F value Pr(>F)																		Signif. Codes:		0 '***'	0.001 '**'	0.01 '*'	0.05 '.'	0.1 ' '	1
Factor_M 1 2752 2752 16.145 0.01589 *
Factor_p 1 10415 10415 61.103 0.00145 **
Factor_M:Factor_p 1 864 864 5.071 0.08746 .
Residuals 4 682 170																		summary(coded.model)
---
Signif. codes: 0 ‘***’ 0.001 ‘**’ 0.01 ‘*’ 0.05 ‘.’ 0.1 ‘ ’ 1																		Call:
1 observation deleted due to missingness																		lm(formula = Yield ~ xM + xp, data = GF2_2)
																		Residuals:
> summary(coded.model)																		1	2	3	4	5	6	7	8
																		1.01099	19.7775	-19.4413	-1.34715	-18.4147	-2.37372	20.7222	0.06627
Call:
lm(formula = Yield ~ xM + xp, data = GF2_2)																		Coefficients:
																			Estimate	Std.Error	t value	Pr (>|t|)
Residuals:																		(Intercept)	98.061	6.217	15.773	1.86e-05***
1 2 3 4 5 6 7 8																		xM	18.547	6.217	2.983	0.03069*
1.01099 19.77745 -19.44130 -1.34715 -18.41472 -2.37372 20.72217 0.06627																		xP	36.081	6.217	5.803	0.00214**
Coefficients:																		Signif. Codes:		0 '***'	0.001 '**'	0.01 '*'	0.05 '.'	0.1 ' '	1
Estimate Std. Error t value Pr(>|t|)
(Intercept) 98.061 6.217 15.773 1.86e-05 ***																		Residual standard error: 17.58 on 5 degrees of freedom
xM 18.547 6.217 2.983 0.03069 *																		Multiple R-squared: 0.8949,				Adjusted R-squared: 0.8529
xp 36.081 6.217 5.803 0.00214 **																		F-statistic: 21.29 on 2 and 5 DF, p-value: 0.00358
---
Signif. codes: 0 ‘***’ 0.001 ‘**’ 0.01 ‘*’ 0.05 ‘.’ 0.1 ‘ ’ 1
Residual standard error: 17.58 on 5 degrees of freedom
Multiple R-squared: 0.8949,	Adjusted R-squared: 0.8529
F-statistic: 21.29 on 2 and 5 DF, p-value: 0.00358
> summary(nat.model)
Call:
lm(formula = Yield ~ Mo + pH, data = GF2_2)
Residuals:
1 2 3 4 5 6 7 8
1.01099 19.77745 -19.44130 -1.34715 -18.41472 -2.37372 20.72217 0.06627
Coefficients:
Estimate Std. Error t value Pr(>|t|)
(Intercept) -931.762 169.009 -5.513 0.00269 **
Mo 3.709 1.243 2.983 0.03069 *
pH 144.323 24.868 5.803 0.00214 **
---
Signif. codes: 0 ‘***’ 0.001 ‘**’ 0.01 ‘*’ 0.05 ‘.’ 0.1 ‘ ’ 1
Residual standard error: 17.58 on 5 degrees of freedom
Multiple R-squared: 0.8949,	Adjusted R-squared: 0.8529
F-statistic: 21.29 on 2 and 5 DF, p-value: 0.00358
dt
Mo	pH	mean	sd	n
10	6.5	53.8277	13.2699	2
10	7	105.201	12.7945	2
20	6.5	70.1323	11.3427	2
20	7	163.082	14.6059	2
